# The occurrence of tarsal injuries in male mice of C57BL/6N substrains in multiple international mouse facilities

**DOI:** 10.1101/2020.02.25.964254

**Authors:** Eleanor Herbert, Michelle Stewart, Marie Hutchison, Ann M. Flenniken, Dawei Qu, Lauryl M. J. Nutter, Colin McKerlie, Liane Hobson, Brenda Kick, Bonnie Lyons, Jean-Paul Wiegand, Rosalinda Doty, Juan Antonio Aguilar-Pimentel, Martin Hrabe de Angelis, Mary Dickinson, John Seavitt, Jacqueline K. White, Cheryl L Scudamore, Sara Wells

## Abstract

Dislocation in hindlimb tarsals are being observed at a low, but persistent frequency in adult male mice from C57BL/6N substrains. Clinical signs included a sudden onset of mild to severe unilateral or bilateral tarsal abduction, swelling, abnormal hindlimb morphology and lameness. Contraction of digits and gait abnormalities were noted in multiple cases. Radiographical and histological examination revealed caudal dislocation of the calcaneus and partial dislocation of the calcaneoquartal (calcaneous-tarsal bone IV) joint. The detection, frequency, and cause of this pathology in five large mouse production and phenotyping centres (MRC Harwell, UK; The Jackson Laboratory, USA; The Centre for Phenogenomics, Canada; German Mouse Clinic, Germany; Baylor College of Medicine, USA) are discussed.
