## supplemental Table 1 for "The occurrence of tarsal injuries in male mice of C57BL/6N substrains in multiple international mouse facilities"

### Sheet: Housing_and_husbandry
Parameter	Baylor College of Medicine	German Mouse Clinic	MRC Harwell	The Jackson Laboratory	The Centre for Phenogenomics, Toronto
Housing - temperature regulated	Yes	Yes	Yes	Yes	Yes
Housing - temperature range - Minimum	20°C	20°C	19°C	68°F	21°C
Housing - temperature range - Maximum	21°C	24°C	21°C	72°F	22°C
Housing - relative humidity regulated	Seasonally (not in winter)	Yes	Yes	Yes	Yes
Housing - relative humidity range - Minimum	0.3	0.45	0.45	0.44	0.3
Housing - relative humidity range - Maximum	0.7	0.65	0.65	0.59	0.55
Housing - ventilation managed	Positive	Yes	Positive	Positive	Positive
Housing - IVC ventilation	Yes	Yes	Yes	Yes	Yes
Housing - light source	Fluorescent	Neon tube	Fluorescent	Fluorescent	Fluorescent
Housing - time lights switched on	07:00:00	06:00:00	07:00:00	06:00:00	07:00:00
Housing - time lights switched off	19:00:00	18:00:00	19:00:00	18:00:00	19:00:00
Housing - cage manufacturer and racking system	Techniplast: Sealsafe Plus	Tecniplast Greenline	Techniplast: Sealsafe	Thoren Duplex II Mouse Cage #11 & Thoren Maxi-Miser® PIV System	Techniplast: Greenline IVC
Housing - cage dimensions - Height	160 mm	160 (172) mm	187 mm	162.4 mm	199 mm
Housing - cage dimensions - Length	199 mm	391 mm	398 mm	308 mm	391 mm
Housing - cage dimensions - Width	391 mm	199 mm	215 mm	308 mm	160 mm
Housing - animals per cage - Minimum	1	2	4	1	2
Housing - animals per cage - Maximum	5	5	5	5	5
Housing - bedding type	Quarter inch corn cob	Cottonwood	Pine shavings / Aspen shavings	Pine shavings	Quarter inch corn cob
Housing - bedding pre-treatment	Autoclaved	Autoclaved	Irradiated	Autoclaved	Autoclaved
Housing - cage enrichment	Group housing, nestlets	Red houses, nestlets	Group housing, shredded paper, fun tunnel	Group housing	Shredded paper (Enviropak)
Housing - frequency of cage cleaning	Every other week	Once a week	As required	Once a week	Every other week
Housing - frequency of handling	During cage cleaning, during phenotyping procedures	Once per week (by caretakers)	During cage cleaning, during phenotyping procedures	Weekly (assessment), during cage cleaning, during phenotyping procedures	Weekly (assessment)
Nutrition - supplier and product ID of diet	Harlan Teklad 2920X	Altromin 1314	SDS RM3	LabDiet® 5K52	Harlan 2918X
Nutrition - diet type	Natural-ingredient	pellet	Natural-ingredient	Natural-ingredient	Natural-ingredient
Nutrition - do you know the composition of the diet (average based on mass)	Yes	Yes	Yes	Yes	Yes
Nutrition - average composition (based on mass) - Carbohydrate	0.47	0.404	0.55	0.61	0.44
Nutrition - average composition (based on mass) - Fat	0.07	0.051	0.04	0.062	0.06
Nutrition - average composition (based on mass) - Protein	0.19	0.225	0.2	0.193	0.18
Nutrition - feeding regime (excluding fasting periods)	Ad libitum	Ad libitum	Ad libitum	Ad libitum	Ad libitum
Water - quality monitored	Yes	No	Yes	Yes	Yes
Water - pre-treatment	RO + Quiprol treatment	UV and filtration	Chlorination	Acidification	RO,Acidification
Water - schedule (quantity)	Ad libitum	Ad libitum	Ad libitum	Ad libitum	Ad libitum
Water - supply method	Bottle	Bottle	Bottle	Bottle	Automatic water system
Microbiological status - status of your centre	SPF	SPF	SPF	Non-SPF	SPF
Microbiological status - method used to protect the status	Individually ventilated cage racks	Air showers, restricted and controled access, change of clothing, gloves	Individually ventilated cage racks	Individually ventilated cage racks	Individually ventilated cage racks
Microbiological status - closed barrier detail	Selected commercial sources & rederivation or embryo transfer	Air showers, restricted and controled access, change of clothing, gloves	No external live animals	No external live animals	Selected commercial sources & rederivation or embryo transfer
Microbiological status - quarantine method	Micro testing		Rederivations	Rederivations	Rederivations
Microbiological status - live animals allowed to join the unit	Yes	Yes (only phenotyping area)	No	No	No
Microbiological status - acclimation period for live animals - Minimum	2 weeks	2 weeks	NA	NA	NA
Microbiological status - acclimation period for live animals - Maximum	4 weeks	1 week	NA	NA	NA
Microbiological status - is your unit positive for any of the pathogens tested	No	Yes	No	No	Yes
Microbiological status - pathogens the unit is positive for	NA	Serology - Mouse Norovirus_x000D_ Bacteriology - Helicobacter species_x000D_ Bacteriology - Helicobacter hepaticus_x000D_ Bacteriology - Helicobacter bilis_x000D_ Bacteriology - H.typhlonius_x000D_ Bacteriology - Rodentibacter pneumotropicus, R. heylii_x000D_ Parasitology - Trichomonas sp.	NA	NA	MNV Entamoeba sp Helicobacter species, Pasteurella sp.
